# Shared neural resources of rhythm and syntax: An ALE Meta-Analysis

**DOI:** 10.1101/822676

**Authors:** Matthew Heard, Yune S. Lee

**Affiliations:** Department of Speech and Hearing Sciences, The Ohio State University; Neuroscience Graduate Program, The Ohio State University; Chronic Brain Injury, Discovery Theme, The Ohio State University, Columbus, OH 43210, USA

**Keywords:** rhythm, beat, meter, temporal processing, merge, movement, reanalysis, syntax, activation likelihood estimate, meta-analysis, fMRI

## Abstract

A growing body of evidence has highlighted behavioral connections between musical rhythm and linguistic syntax, suggesting that these may be mediated by common neural resources. Here, we performed a quantitative meta-analysis of neuroimaging studies using activation likelihood estimate (ALE) to localize the shared neural structures engaged in a representative set of musical rhythm (rhythm, beat, and meter) and linguistic syntax (merge movement, and reanalysis). Rhythm engaged a bilateral sensorimotor network throughout the brain consisting of the inferior frontal gyri, supplementary motor area, superior temporal gyri/temporoparietal junction, insula, the intraparietal lobule, and putamen. By contrast, syntax mostly recruited the left sensorimotor network including the inferior frontal gyrus, posterior superior temporal gyrus, premotor cortex, and supplementary motor area. Intersections between rhythm and syntax maps yielded overlapping regions in the left inferior frontal gyrus, left supplementary motor area, and bilateral insula—neural substrates involved in temporal hierarchy processing and predictive coding. Together, this is the first neuroimaging meta-analysis providing detailed anatomical overlap of sensorimotor regions recruited for musical rhythm and linguistic syntax.
