## Supplementary Table 1 for "Shared neural resources of rhythm and syntax: An ALE Meta-Analysis"

### Sheet: Sheet1
#	Authors	Imaging	Subjects	Task	Sensory Modality	Contrast	Location in original	# Subjects	# Foci	Space
	Beat
1	Araneda et al., 2017	fMRI	Non-musicians	Beat detection	Auditory	Rhythmic beat > non-beat stimuli	Table 1	27	40	TAL
					Visual	Rhythmic beat > non-beat stimuli	Table 1
					Tactile	Rhythmic beat > non-beat stimuli	Table 1
					Audio-visuo-tactile	Conjunction: rhythmic beat > rest across all modalities	Table 5
2	Geiser et al., 2012	fMRI	Unspecified	Psuedopass. observation	Auditory	Periodic > non-periodic stimuli	Table 1	17	2	MNI
3	Grahn and Rowe, 2013	fMRI	Mixed	Pseudopass. observation	Auditory	Rhythmic beat > non-beat stimuli	Table 2	24	19	MNI
4	Kung et al., 2012	fMRI	Musicians	Passive observation	Auditory	Find the beat in rhythmic > isochronous stimuli	Table 2	11	62	MNI
				Production	Auditory	Tap the beat in rhythmic > isochronous stimuli	Table 2
				Mixed tasks	Auditory	Conjunction: find beat > listen to isochronous & tap beat > tap isochronous	Table 4
				Mixed tasks	Auditory	Correlation of brain activity with experimenter's expectation of beat strength	Table 5
				Mixed tasks	Auditory	Correlation of brain activity with subjective rating of beat strength	Table 5
5	Marchant and Driver, 2013	fMRI	Unspecified	Pseudopass. observation	Audiovisual	Audiovisual and visual isochronous beat > random stimuli	Table 1	16	11	MNI
6	McAuley et al., 2012	fMRI	Mixed	Discrimination	Auditory	Fast (beat-present) > slow (beat-absent) on/off beat interval discrimination task	Table S3	15	61	MNI
							Total:	110	195
	Meter
7	Bolger et al., 2014	fMRI	Mixed	Pseudopass. observation	Audiovisual	React to oddball at strong > weak metric position	Table 1	17	1	MNI
8	Chen et al., 2006	fMRI	Non-musicians	Production	Auditory	Covariation: salience of meter	Table 2	11	5	TAL
9	Danielsen et al., 2014	fMRI	Unspecified	Passive observation	Auditory	Drum breaks > continuous drum phrase	Table 1	19	4	MNI
10	Thaut et al., 2008	fMRI	Musicians	Production	Auditory	Polyrhythmic > isorhythmic pacing	Table 3	12	6	MNI
11	Trost et al., 2014	fMRI	Musicians	Pseudopass. observation	Audiovisual	React to oddball at strong > weak metric position	Table 3	18	10	MNI
12	Vuust et al., 2006; 2011	fMRI	Musicians	Production	Auditory	Tap meter while listening to counter-metric > metric section of song	2006: Table 2	18	7	MNI
						Tap counter-meter > meter while listening to metric section of song	2011: Table 1
							Total:	95	33
	Rhythm
13	Bengtsson et al., 2004	fMRI	Non-musicians	Production	Auditory	Temporal sequence > isochronous tapping	Table 1	7	11	TAL
14	Bengtsson et al., 2005	fMRI	Non-musicians	Production	Auditory	Rhythm > isochronous using right/left index finger, speech syllable "pa"	Table 1	7	6	TAL
15	Foster and Zatorre, 2010	fMRI	Non-musicians	Same-diff. judgement	Auditory	Rhythm > isochronous control task	Supp. table S3	31	17	MNI
16	Jungblut et al., 2012	fMRI	Non-musicians	Production	Auditory	Repetition of a stimuli consisting of complex > simple rhythmic vowel changes	Table 2	30	12	TAL
						Covariation: rhythmic complexity
17	Penhune and Doyon, 2002	PET	Non-musicians	Production	Visual	Synchronize to a rhythmic > synchronize to an isochronous pattern	Table 1	9	21	MNI
18	Reicker et al., 2002	fMRI	Unspecified	Production	Auditory	Repetition of speech syllable in a rhythmic > isochronous fashion, cued by a recording	Table 1	12	5	TAL
							Total:	96	72
	Beat, Meter, and Rhythm
19	Bengtsson et al., 2009	fMRI	Non-musicians	Passive observation	Auditory	Isochronous, metric, and non-metric rhythm > random rhythm	Table 1A	17	19	TAL
					Auditory	Metric and non-metric rhythm > isochronous beat	Table 1C
20 & 21	Chen et al., 2007	fMRI	Non-musicians	Production	Auditory	Covariation: temporal complexity of rhythms	Table 1	12	15	MNI
			Musicians					12	14
22	Konoike et al., 2012	fMRI	Unspecified	Working memory	Auditory	Encoding phase: rhythmic > numeric task	Table 2	17	32	TAL
					Visual	Encoding phase: rhythmic > numeric task
					Audiovisual	Encoding phase: Conjunction of the above results
23	Konoike et al., 2015	fMRI	Unspecified	Working memory	Auditory	Encoding phase: rhythmic > numeric task, anticipating response with right finger	Supp. Table A	23	20	MNI
					Auditory	Encoding phase: rhythmic > numeric task, anticipating response with left finger
					Auditory	Encoding phase: rhythmic > numeric task, anticipating response with right foot
					Auditory	Encoding phase: rhythmic > numeric task, conjunction of above	Table 1
24	Sakreida et al., 2017	fMRI	Mixed	Production	Visual	Conjunction: observation and observation followed by mimicry of rhythm	Table 1	28	15	MNI
							Total:	109	115
							Grand Total:	410	415
	Table 1: All experiments included in the rhythm ALE analysis. Loc. in original – location of brain data in original publication; Subjs. – number of subjects; Same-diff. judgement – same-different judgement; Pseudopass. observation – pseudopassive observation; TAL – Talairach space; MNI – Montreal Neuroscience Institute space.

### Sheet: Sheet2
	Authors	Imaging	Language	Task type	Sensory Modality	Contrast	Location in original work	Subjs	Foci	Space
	Merge
25	Bonhage et al., 2014	fMRI	German	Recall	Visual	Encoding of sentence fragments > random word lists	Table 2	18	28	MNI
26	Bozic et al., 2015	fMRI	English	Pseudopass. observation	Auditory	Short verb and noun phrases > stems	Table S2	18	7	MNI
27	Bulut et al., 2017	fMRI	Chinese	Pseudopass. observation	Visual	Sentences > word lists	Table 2	24	7	MNI
28	Chan et al., 2013	fMRI	English	Covert production	Visual	Reorder word list into sentence > according to specified rule	Table 2	24	7	MNI
29 & 30	Goucha and Friederici, 2015	fMRI	German	Pseudopass. observation	Audiovisual	Semantically anomalous phrases > random word orders	Table 2	23	8	MNI
						Jabberwocky phrases > random word orders with derivational morphology
						Jabberwocky phrases > random word orders with derivational morphology	Table 3	32	4	MNI
						Jabberwocky phrases > random word orders without derivational morphology
31	Hillen et al., 2013	fMRI	German	Pseudopass. observation	Visual	Word/pseudoword sentences > word/pseudoword lists	Table 6	20	6	MNI
32	Hung et al., 2015	fMRI	French or Chinese	Overt production	Visual	Covariation: increasing quantity of numerals to merge together	Table 2	40	8	MNI
33	Ohta et al., 2013	fMRI	Japanese	Pseudopass. observation	Visual	Nested > simple Jabberwocky sentences	Table 3	18	11	MNI
34	Schell et al., 2017	fMRI	German	Pseudopass. observation	Auditory	Syntax-related word pairs > single word	Table 1	21	7	MNI
35	Snijders et al., 2009*	fMRI	Dutch	Pseudopass. observation	VIS	Sentence > random word list	Table 2	28	24	MNI
36	Stowe et al., 1999*	PET	Dutch	Passive observation	VIS	Sentence > random word list	Table 4	12	8	TAL
37	Tyler et al., 2008*	fMRI	English	Pseudopass. observation	VIS	Noun and verb phrases > stems	Table 3	15	8	MNI
						Noun phrases > stems
						Verb phrases > stems
38	Yang et al., 2017	fMRI	English	Pseudopass. observation	Auditory	Long > short phrases	Table 4	18	7	MNI
39	Zaccarella et al., 2017	fMRI	German	Pseudopass. observation	Visual	Sentences and phrases > word lists	Table 1	18	2	MNI
40	Zhuang and Devereux, 2017	fMRI	English	Pseudopass. observation	Auditory	Two-word phrases > isolated words	Table 1	16	6	MNI
							Total:	345	148
	Movement
41	Feng et al., 2015	fMRI	Chinese	Sent.-pict. matching	Visual	Passive > active sentences	Table 3	18	8	MNI
42	Koizumi and Kim, 2016	fMRI	Kaqchikel	Pseudopass. observation	Auditory	Subject-verb-object > verb-object-subject sentences	Table 3	16	1	MNI
43	Kristensen et al., 2014	fMRI	Danish	Pseudopass. observation	Audiovisual	Object- > subject-initial clauses	Table 2	32	4	MNI
						Object- > subject-initial clauses with context
44	Ohta et al., 2017	fMRI	Kaqchikel	Sent.-pict. matching	Audiovisual	Main effect of scrambling (VSO + OVS > VOS + SVO)	Table 1	17	26	MNI
						Scrambled (VSO) > unscrambled (VOS) canonical word order
						Scrambled (OVS) > unscrambled (SVO) noncanonical word order
45	Rogalsky et al., 2015	fMRI	English	Pseudopass. observation	Auditory	Main effect of movement	Table 1	15	11	TAL
						Movement > control, long sentences
						Movement > control, short sentences
46	Santi et al., 2015	fMRI	English	Pseudopass. observation	Visual	Covariation with distance of movement	Table 2	21	8	MNI
47	Santi and Grodzinsky, 2010	fMRI	English	Pseudopass. observation	Auditory	Adaptation to movement (object or subject) type	Table 3	17	1	TAL
48	Santi and Grodzinsky, 2012	fMRI	English	Pseudopass. observation	Auditory	Wh-question with > without movement	Table 6	14	11	TAL
49	Shetreet and Friedmann, 2012	fMRI	Hebrew	Pseudopass. observation	Auditory	Sentences with unaccusative > unergative verb phrases	Table 2	23	4	MNI
50	Shetreet and Friedmann, 2014	fMRI	Hebrew	Pseudopass. observation	Auditory	Wh-movement > canonical word order sentences	Table 2	22	6	TAL
51	Shetreet et al., 2009	fMRI	Hebrew	Pseudopass. observation	Auditory	Sentences with unaccusative > unergative verb phrases	Table 2	19	12	TAL
						Sentences with unaccusative > transitive verb phrases
						Conjunction of unaccusative > unergative and transitive verb phrases
52	Tanaka et al., 2017	fMRI	Japanese	Sent.-pict. matching	Visual	Conjunction: passive > active & potential > passive senteces	Table 3	16	11	MNI
						Scrambled > unscrambled sentences
54	Ye and Zhou, 2009	fMRI	Chinese	Pseudopass. observation	Visual	Passive > active sentences	Table 2	21	4	MNI
							Total:	251	107
	Reanalysis
55	Bornkessel-Schlesewsky et al., 2009	fMRI	German	Pseudopass. observation	Visual	Sentences with object > subject-first clauses	Table 2	30	7	TAL
56	Caplan et al., 2007*	fMRI	English	Pseudopass. observation	Visual	Sentences with object- > subject-extracted clauses	Tables 2 and 3	15	13	TAL
						Sentences with object- > subject-extracted clauses
57	Caplan et al., 2008*	fMRI	English	Pseudopass. observation	Visual	Sentences with unconstrained object- > subject-extracted clauses as plausible	Table 1	16	14	MNI
						Sentences with constrained object- > subject-extracted clauses as plausible
58	E. Chen et al., 2006	fMRI	English	Pseudopass. observation	VIS	Sentences with subject-object (SO) > object-subject (OS) clauses (plausible and implausible)	Table 2	12	28	TAL
						Sentences with SO > OS clauses (plausible only)
						Sentences with SO animate-inanimate > OS clauses (plausible only)	Table 3
						Sentences with SO inanimate-animate > OS clauses (plausible only)
59	Cooke et al., 2002	fMRI	English	Pseudopass. observation	VIS	Short sentences with object- > subject-relative clauses	Table 2	7	7	TAL
						Long sentences with object- > subject-relative clauses
60	Hsu et al., 2017	fMRI	English	Pseudopass. observation	Visual	Syntactically ambiguous > unambiguous sentences	Table S2D	28	7	MNI
61	Kinno et al., 2008	fMRI	Japanese	Sent.-pict. matching	VIS	Object- > subject-first sentences	Table 4	14	3	MNI
62	Kristensen et al., 2013	fMRI	Danish	Pseudopass. observation	Visual	Answer prompts using button about sentences with object- > subject-initial clauses	Table 6	21	10	MNI
63	Kunert et al., 2015	fMRI	Dutch	Pseudopass. observation	Audiovisual	Respond to object > subject relative sentences read by/sung to the subject	In-text, pg. 9	19	1	MNI
64	D. Lee and Newman., 2009	fMRI	English	Pseudopass. observation	Visual	Object-relative > conjoined active sentences during sentence reading	Table 1	18	12	MNI
						Object-relative > conjoined active sentences during comprehension probe	Table 2
65	Y. Lee et al., 2016	fMRI	English	Pseudopass. observation	Visual	Object- > subject-relative sentences	Table 3	26	21	MNI
66	Y. Lee et al., 2018	fMRI	English	Pseudopass. observation	Visual	Object- > subject-relative sentences	Table 2	35	3	MNI
67	Meltzer et al., 2010	fMRI	English	Pseudopass. observation	Audiovisual	Reversible and irreversible subject- > object-embedded clauses	Table 3A	24	8	TAL
						Reversible subject- > object-embedded clauses	Table 3D
				Sent.-pict. matching		Reversible subject- > object-embedded clauses	Table 3F
68	Ogawa et al., 2008	fMRI	Japanese	Pseudopass. observation	Visual	Center-embed > active-conjoined clauses	Table 1	21	7	MNI
69	Pattamadilok et al., 2016	fMRI	French	Pseudopass. observation	Visual	Embedded > adjunct sentence followed by related or unrelated probe	Table 1	20	26	MNI
						Embedded > adjunct sentence followed by related probe
70	Peelle et al., 2004	fMRI	English	Pseudopass. observation	AUD	Object- > subject-relative sentences	Table 1	8	2	TAL
71	Prat and Just, 2011	fMRI	English	Pseudopass. observation	Visual	Object- > subject-relative sentences	Table 4	27	19	MNI
72	Röder et al., 2002	fMRI	German	Pseudopass. observation	AUD	Indirect > direct word order	Table 5b	11	5	TAL
73	Rogalsky et al., 2008	fMRI	English	Pseudopass. observation	Auditory	Object- > subject-relative sentences without secondary task	Table 3	15	7	TAL
74	Shetreet et al., 2009	fMRI	Hebrew	Pseudopass. observation	Auditory	Embedded > unembedded sentences	Table 2	19	12	TAL
							Total:	386	212
							Grand total:	982	467
	Table 2: All experiments included in the syntax ALE analysis. Loc. in original – location of brain data in original publication; Subjs. – number of subjects; Same-diff. judgement – same-different judgement; Pseudopass. observation – pseudopassive observation; Sent.-pict. matching – sentence-picture matching; TAL – Talairach space; MNI – Montreal Neuroscience Institute space.
